# miR6236, a microRNA suppressed by the anisotropic surface topography, regulates neuronal development and regeneration

**DOI:** 10.1101/2020.07.12.196675

**Authors:** Yi-Ju Chen, Yung-An Huang, Chris T. Ho, Jinn-Moon Yang, Jui-I Chao, Ming-Chia Li, Eric Hwang

**Affiliations:** Institute of Molecular Medicine and Bioengineering, National Chiao Tung University, Hsinchu, Taiwan; Department of Biological Science and Technology, National Chiao Tung University, Hsinchu, Taiwan; Institute of Bioinformatics and Systems Biology, National Chiao Tung University, Hsinchu, Taiwan; Center for Intelligent Drug Systems and Smart Bio-devices (IDS^2^B), National Chiao Tung University, Hsinchu, Taiwan

## Abstract

It has been well studied that the surface topography affects the growth and development of neurons. However, the precise mechanism that the surface topography leads to cellular changes remains unknown. In this study, we created an anisotropic surface using nanodiamonds and discovered this surface topography accelerates the development of primary neurons from both the central and peripheral nervous systems. Using RNA sequencing technology, a previously uncharacterized microRNA (miR6236) was found to exhibit significant and the most substantial decrease when neurons are cultured on this nanodiamond surface. Gain- and loss-of-function assays confirm that miR6236 is the predominant molecule responsible for converting the surface topography into biological responses. We further demonstrate that the depletion of miR6236 can enhance neuroregeneration on inhibitory substrate, uncovering its therapeutic potential for promoting central nervous system regeneration.
