## Supplementary Table 2 for "miR6236, a microRNA suppressed by the anisotropic surface topography, regulates neuronal development and regeneration"

Ensembl Gene ID	Gene Name	Average Fold Change
ENSMUSG00000083373	Gm13392	519.91134
ENSMUSG00000086034	Gm15201	5.06757
ENSMUSG00000041607	Mbp	2.44451
ENSMUSG00000030287	Itpr2	1.86581
ENSMUSG00000033688	1300017J02Rik	1.64471
ENSMUSG00000032000	Birc3	1.53302
ENSMUSG00000046314	Stxbp6	1.38199
ENSMUSG00000025140	Pycr1	1.37424
ENSMUSG00000028785	Hpca	1.36631
ENSMUSG00000085408	C530005A16Rik	1.35925
ENSMUSG00000020034	Tcp11l2	1.35726
ENSMUSG00000032554	Trf	1.35056
ENSMUSG00000062542	Syt9	1.28228
ENSMUSG00000049191	Rtl5	1.27274
ENSMUSG00000035776	Cd99l2	1.26268
ENSMUSG00000001240	Ramp2	1.25747
ENSMUSG00000025855	Prkar1b	1.24700
ENSMUSG00000022176	Rem2	1.24202
ENSMUSG00000020737	Jpt1	1.23184
ENSMUSG00000026817	Ak1	1.22635
ENSMUSG00000029449	Rhof	1.22614
ENSMUSG00000028064	Sema4a	1.22498
ENSMUSG00000041654	Slc39a11	1.22407
ENSMUSG00000040373	Cacng5	1.22254
ENSMUSG00000025722	Wdr73	1.20961
ENSMUSG00000035919	Bbs9	1.20642
ENSMUSG00000062825	Actg1	1.20317
ENSMUSG00000013160	Atp6v0d1	1.20259
ENSMUSG00000036620	Mgat4b	1.20187
ENSMUSG00000027316	Gfra4	1.18906
ENSMUSG00000051146	Camk2n2	1.18760
ENSMUSG00000031400	G6pdx	1.18690
ENSMUSG00000029778	Adcyap1r1	1.18536
ENSMUSG00000030268	Bcat1	1.18327
ENSMUSG00000016940	Kctd2	1.18139
ENSMUSG00000027327	1700037H04Rik	1.18017
ENSMUSG00000022415	Syngr1	1.17975
ENSMUSG00000047766	Lrrc49	1.17692
ENSMUSG00000024213	Nudt3	1.17610
ENSMUSG00000025132	Arhgdia	1.17284
ENSMUSG00000017631	Abr	1.16390
ENSMUSG00000002031	Ift46	1.15708
ENSMUSG00000028152	Tspan5	1.14997
ENSMUSG00000025487	Psmd13	1.14782
ENSMUSG00000045312	Lhfpl2	1.13732
ENSMUSG00000027612	Mmp24	1.13731
ENSMUSG00000070802	Pnmal2	1.13661
ENSMUSG00000044982	Sft2d3	1.13596
ENSMUSG00000037007	Zfp113	1.13580
ENSMUSG00000062661	Ncs1	1.13459
